# Stable, multigenerational transmission of the bean seed microbiome despite abiotic stress

**DOI:** 10.1101/2024.03.21.586100

**Authors:** Abby Sulesky-Grieb, Marie Simonin, A. Fina Bintarti, Brice Marolleau, Matthieu Barret, Ashley Shade

## Abstract

Seed microbiomes initiate plant microbiome assembly, but the consequences of environmental conditions of the parent plant for seed microbiome assembly and transmission are unknown. We tracked endophytic seed bacterial communities of common bean lines exposed to drought or excess nutrients, and discovered stable transmission of 22 bacterial members regardless of parental plant treatment. This study provides insights into the maintenance of plant microbiomes across generations, even under challenging environmental stress.
