## Supplementary material for "Stable, multigenerational transmission of the bean seed microbiome despite abiotic stress": Table S3

### Sheet: supp_table_3
taxa	ASVID	number_of_lines	average_transmission_in_G2	Present_in_G0	core_percent_identity	core_OTU	Domain	Phylum	Class	Order	Family	Genus	Species	16S_V4_Sequence
1	0232b56c81bb04fb94bdcfdf8b073ae1	36	1	Yes	NA	NA	Bacteria	Bacteroidota	Bacteroidia	Bacteroidales	Porphyromonadaceae	Porphyromonas	unidentified	TACGGAGGATACGAGCGTTATCCGGAATTATTGGGTTTAAAGGGTGCGTAGGTGGCGTATTAAGTCAGTGGTGAAAAGCTGCAGCTCAACTGTAGTCTTGCCGTTGAAACTGATATGCTAGAGAGGAGACGAGGTATGCGGAATGTGTGGTGTAGCGGTGAAATGCATAGATATCACACAGAACGCCGATTGCGAAGGCAGCGTACCAGGCTCCGTCTGACACTGAAGCACGAAAGCGTGGGGATCAAACAGG
2	4cbfff144d4e7a4e0f4619ed505be070	36	1	Yes	NA	NA	Bacteria	Proteobacteria	Gammaproteobacteria	Enterobacterales	Enterobacteriaceae			TACGGAGGGTGCAAGCGTTAATCGGAATTACTGGGCGTAAAGCGCACGCAGGCGGTCTGTCAAGTCGGATGTGAAATCCCCGGGCTCAACCTGGGAACTGCATTCGAAACTGGCAGGCTTGAGTCTTGTAGAGGGGGGTAGAATTCCAGGTGTAGCGGTGAAATGCGTAGAGATCTGGAGGAATACCGGTGGCGAAGGCGGCCCCCTGGACAAAGACTGACGCTCAGGTGCGAAAGCGTGGGGAGCAAACAGG
3	5648dccee530d68ceb3e4d7d22cf8756	36	1	Yes	100	Seed_ASV	Bacteria	Proteobacteria	Gammaproteobacteria	Pseudomonadales	Pseudomonadaceae	Pseudomonas		TACAGAGGGTGCAAGCGTTAATCGGAATTACTGGGCGTAAAGCGCGCGTAGGTGGTTTGTTAAGTTGGATGTGAAATCCCCGGGCTCAACCTGGGAACTGCATTCAAAACTGACTGACTAGAGTATGGTAGAGGGTGGTGGAATTTCCTGTGTAGCGGTGAAATGCGTAGATATAGGAAGGAACACCAGTGGCGAAGGCGACCACCTGGACTAATACTGACACTGAGGTGCGAAAGCGTGGGGAGCAAACAGG
4	65d43491988bfe557da4d86a5ba25dae	36	1	Yes	NA	NA	Bacteria	Firmicutes	Bacilli	Staphylococcales	Staphylococcaceae	Staphylococcus		TACGTAGGTGGCAAGCGTTATCCGGAATTATTGGGCGTAAAGCGCGCGTAGGCGGTTTTTTAAGTCTGATGTGAAAGCCCACGGCTCAACCGTGGAGGGTCATTGGAAACTGGAAAACTTGAGTGCAGAAGAGGAAAGTGGAATTCCATGTGTAGCGGTGAAATGCGCAGAGATATGGAGGAACACCAGTGGCGAAGGCGACTTTCTGGTCTGTAACTGACGCTGATGTGCGAAAGCGTGGGGATCAAACAGG
5	83e948f389f9d97b0c975afc880989e8	36	0.990556	Yes	100	Seed_ASV	Bacteria	Firmicutes	Bacilli	Bacillales	Bacillaceae	Bacillus		TACGTAGGTGGCAAGCGTTATCCGGAATTATTGGGCGTAAAGCGCGCGCAGGCGGTTTCTTAAGTCTGATGTGAAAGCCCACGGCTCAACCGTGGAGGGTCATTGGAAACTGGGGAACTTGAGTGCAGAAGAGAAAAGCGGAATTCCACGTGTAGCGGTGAAATGCGTAGAGATGTGGAGGAACACCAGTGGCGAAGGCGGCTTTTTGGTCTGTAACTGACGCTGAGGCGCGAAAGCGTGGGGAGCAAACAGG
6	9eab7a1249300ee6e9757c224201f94d	36	0.981111	Yes	NA	NA	Bacteria	Proteobacteria	Gammaproteobacteria	Xanthomonadales	Xanthomonadaceae	Stenotrophomonas	uncultured_organism	TACGAAGGGTGCAAGCGTTACTCGGAATTACTGGGCGTAAAGCGTGCGTAGGTGGTTATTTAAGTCCGTTGTGAAAGCCCTGGGCTCAACCTGGGAACTGCAGTGGATACTGGATGACTAGAATGTGGTAGAGGGTAGCGGAATTCCTGGTGTAGCAGTGAAATGCGTAGAGATCAGGAGGAACATCCATGGCGAAGGCAGCTACCTGGACCAACATTGACACTGAGGCACGAAAGCGTGGGGAGCAAACAGG
7	d46e2205f0c6ecf67b51f83d111c509c	36	1	Yes	NA	NA	Bacteria	Proteobacteria	Gammaproteobacteria	Enterobacterales	Enterobacteriaceae	Escherichia-Shigella		TACGGAGGGTGCAAGCGTTAATCGGAATTACTGGGCGTAAAGCGCACGCAGGCGGTTTGTTAAGTCAGATGTGAAATCCCCGGGCTCAACCTGGGAACTGCATCTGATACTGGCAAGCTTGAGTCTCGTAGAGGGGGGTAGAATTCCAGGTGTAGCGGTGAAATGCGTAGAGATCTGGAGGAATACCGGTGGCGAAGGCGGCCCCCTGGACGAAGACTGACGCTCAGGTGCGAAAGCGTGGGGAGCAAACAGG
8	e57c5df6a9b3b982472e7754ed31f313	36	0.990556	Yes	99.209	FM209302.1.1494	Bacteria	Proteobacteria	Gammaproteobacteria	Burkholderiales	Oxalobacteraceae	Massilia		TACGTAGGGTGCAAGCGTTAATCGGAATTACTGGGCGTAAAGCGTGCGCAGGCGGTTTTGTAAGTCTGACGTGAAATCCCCGGGCTCAACCTGGGAATTGCGTTGGAGACTGCAAGGCTAGAATCTGGCAGAGGGGGGTAGAATTCCACGTGTAGCAGTGAAATGCGTAGAGATGTGGAGGAACACCGATGGCGAAGGCAGCCCCCTGGGTCAAGATTGACGCTCATGCACGAAAGCGTGGGGAGCAAACAGG
9	ff9d93d7b7e46787568f2d241caeaf3b	36	1	Yes	NA	NA	Bacteria	Proteobacteria	Gammaproteobacteria	Pseudomonadales	Pseudomonadaceae	Pseudomonas		TACGAAGGGTGCAAGCGTTAATCGGAATTACTGGGCGTAAAGCGCGCGTAGGTGGTTCAGCAAGTTGGATGTGAAATCCCCGGGCTCAACCTGGGAACTGCATCCAAAACTACTGAGCTAGAGTACGGTAGAGGGTGGTGGAATTTCCTGTGTAGCGGTGAAATGCGTAGATATAGGAAGGAACACCAGTGGCGAAGGCGACCACCTGGACTGATACTGACACTGAGGTGCGAAAGCGTGGGGAGCAAACAGG
10	0c77e1cd5ccec3ff2bc8dc14cf1d993a	35	0.980571	Yes	98.814	FM209319.1.1474	Bacteria	Actinobacteriota	Actinobacteria	Micrococcales	Micrococcaceae	Arthrobacter		TACGTAGGGCGCAAGCGTTATCCGGAATTATTGGGCGTAAAGAGCTCGTAGGCGGTTTGTCGCGTCTGCCGTGAAAGTCCGGGGCTTAACTCCGGATCTGCGGTGGGTACGGGCAGACTTGAGTGATGTAGGGGAGACTGGAATTCCTGGTGTAGCGGTGAAATGCGCAGATATCAGGAGGAACACCGATGGCGAAGGCAGGTCTCTGGGCATTAACTGACGCTGAGGAGCGAAAGCATGGGGAGCGAACAGG
11	7ea4b157e51f38c83a0693ce6ea70f53	35	1	Yes	96.443	GQ115602.1.1307	Bacteria	Proteobacteria	Alphaproteobacteria	Rhizobiales	Rhizobiaceae	Ochrobactrum		TACGAAGGGGGCTAGCGTTGTTCGGATTTACTGGGCGTAAAGCGCACGTAGGCGGACTTTTAAGTCAGGGGTGAAATCCCAGAGCTCAACTCTGGAACTGCCTTTGATACTGGAAGTCTTGAGTATGGTAGAGGTGAGTGGAATTCCGAGTGTAGAGGTGAAATTCGTAGATATTCGGAGGAACACCAGTGGCGAAGGCGGCTCACTGGACCATTACTGACGCTGAGGTGCGAAAGCGTGGGGAGCAAACAGG
12	9b6ed1d4f601b4bdb5e89ba85c4a46bb	35	1	Yes	98.419	GU550579.1.1244	Bacteria	Actinobacteriota	Actinobacteria	Streptomycetales	Streptomycetaceae	Streptomyces		TACGTAGGGCGCAAGCGTTGTCCGGAATTATTGGGCGTAAAGAGCTCGTAGGCGGCTTGTCACGTCGGGTGTGAAAGCCCGGGGCTTAACCCCGGGTCTGCATCCGATACGGGCAGGCTAGAGTGTGGTAGGGGAGATCGGAATTCCTGGTGTAGCGGTGAAATGCGCAGATATCAGGAGGAACACCGGTGGCGAAGGCGGATCTCTGGGCCATTACTGACGCTGAGGAGCGAAAGCGTGGGGAGCGAACAGG
13	a4cbe987942964b584e95e4efab6a176	35	0.990286	Yes	NA	NA	Bacteria	Firmicutes	Bacilli	Bacillales	Bacillaceae	Bacillus		TACGTAGGTGGCAAGCGTTGTCCGGAATTATTGGGCGTAAAGGGCTCGCAGGCGGTTCCTTAAGTCTGATGTGAAAGCCCCCGGCTCAACCGGGGAGGGTCATTGGAAACTGGGGAACTTGAGTGCAGAAGAGGAGAGTGGAATTCCACGTGTAGCGGTGAAATGCGTAGAGATGTGGAGGAACACCAGTGGCGAAGGCGACTCTCTGGTCTGTAACTGACGCTGAGGAGCGAAAGCGTGGGGAGCGAACAGG
14	3c17b3f74d0cff25e90e3db5b0ca7a2b	34	0.95	Yes	NA	NA	Bacteria	Bacteroidota	Bacteroidia	Bacteroidales	Bacteroidaceae	Bacteroides		TACGGAGGATCCGAGCGTTATCCGGATTTATTGGGTTTAAAGGGAGCGTAGGCGGGCGCTTAAGTCAGCTGTGAAAGTTTGGGGCTCAACCTTAAAATTGCAGTTGATACTGGGTGCCTTGAGTGCAGTATAGGCAGGCGGAATTCGTGGTGTAGCGGTGAAATGCTTAGATATCACGAAGAACTCCTATTGCGAAGGCAGCTTGCTGGAGTGTAACTGACGCTGATGCTCGAAAGTGTGGGTATCAAACAGG
15	6208e3b1e6b95776b624ce8c1be881d7	34	0.96	Yes	NA	NA	Bacteria	Firmicutes	Bacilli	Bacillales	Bacillaceae	Bacillus		TAGCTACCTCCGAACGCTTGTCCGGAATTATTGGGCGTAAAGGGCTCGCAGGCGGTTCCTTAAGTCTGATGTGAAAGCCCCCGGCTCAACCGGGGAGGGTCATTGGAAACTGGGGAACTTGAGTGCAGAAGAGGAGAGTGGAATTCCACGTGTAGCGGTGAAATGCGTAGAGATGTGGAGGAACACCAGTGGCGAAGGCGACTCTCTGGTCTGTAACTGACGCTGAGGAGCGAAAGCGTGGGGAGCGAACAGG
16	c2d5b1fe7e78d3d6f19b77c071c5c0f8	32	0.93625	Yes	NA	NA	Bacteria	Proteobacteria	Gammaproteobacteria	Xanthomonadales	Xanthomonadaceae	Xanthomonas		TACGAAGGGTGCAAGCGTTACTCGGAATTACTGGGCGTAAAGCGTGCGTAGGTGGTGGTTTAAGTCTGTTGTGAAAGCCCTGGGCTCAACCTGGGAATTGCAGTGGATACTGGGTCACTAGAGTGTGGTAGAGGGTAGCGGAATTCCCGGTGTAGCAGTGAAATGCGTAGAGATCGGGAGGAACATCCGTGGCGAAGGCGGCTACCTGGACCAACACTGACACTGAGGCACGAAAGCGTGGGGAGCAAACAGG
17	1f917f4a858ca79dabde719df2da57ed	28	0.879286	Yes	NA	NA	Bacteria	Proteobacteria	Gammaproteobacteria	Enterobacterales	Enterobacteriaceae			TAGCCACCCTCGAACGCTTAATCGGAATTACTGGGCGTAAAGCGCACGCAGGCGGTCTGTCAAGTCGGATGTGAAATCCCCGGGCTCAACCTGGGAACTGCATTCGAAACTGGCAGGCTTGAGTCTTGTAGAGGGGGGTAGAATTCCAGGTGTAGCGGTGAAATGCGTAGAGATCTGGAGGAATACCGGTGGCGAAGGCGGCCCCCTGGACAAAGACTGACGCTCAGGTGCGAAAGCGTGGGGAGCAAACAGG
18	9644e1291cc988cf1df8e08dfb01ba56	28	0.891429	Yes	NA	NA	Bacteria	Actinobacteriota	Actinobacteria	Streptomycetales	Streptomycetaceae	Streptomyces		TAGCTACCCGCGAACGCTTGTCCGGAATTATTGGGCGTAAAGAGCTCGTAGGCGGCTTGTCACGTCGGGTGTGAAAGCCCGGGGCTTAACCCCGGGTCTGCATCCGATACGGGCAGGCTAGAGTGTGGTAGGGGAGATCGGAATTCCTGGTGTAGCGGTGAAATGCGCAGATATCAGGAGGAACACCGGTGGCGAAGGCGGATCTCTGGGCCATTACTGACGCTGAGGAGCGAAAGCGTGGGGAGCGAACAGG
19	11532473d5aeaf4daa3ad6774a427f9d	27	0.712222	Yes	NA	NA	Bacteria	Proteobacteria	Alphaproteobacteria	Rhizobiales	Rhizobiaceae	Ochrobactrum		TAGCAACCCCCGTACGCTTGTTCGGATTTACTGGGCGTAAAGCGCACGTAGGCGGACTTTTAAGTCAGGGGTGAAATCCCAGAGCTCAACTCTGGAACTGCCTTTGATACTGGAAGTCTTGAGTATGGTAGAGGTGAGTGGAATTCCGAGTGTAGAGGTGAAATTCGTAGATATTCGGAGGAACACCAGTGGCGAAGGCGGCTCACTGGACCATTACTGACGCTGAGGTGCGAAAGCGTGGGGAGCAAACAGG
20	1e3a4c3b34efbc7fab851b62dadc5128	24	0.704167	Yes	97.233	FM209322.1.1496	Bacteria	Proteobacteria	Gammaproteobacteria	Burkholderiales	Comamonadaceae			TACGTAGGGTGCAAGCGTTAATCGGAATTACTGGGCGTAAAGCGTGCGCAGGCGGTTATGCAAGACAGAGGTGAAATCCCCGGGCTCAACCTGGGAACTGCCTTTGTGACTGCATAGCTAGAGTACGGCAGAGGGGGATGGAATTCCGCGTGTAGCAGTGAAATGCGTAGATATGCGGAGGAACACCGATGGCGAAGGCAATCCCCTGGGCCTGTACTGACGCTCATGCACGAAAGCGTGGGGAGCAAACAGG
21	151b18c968e0e7880a3bb5682d6b8597	23	0.721739	Yes	NA	NA	Bacteria	Proteobacteria	Gammaproteobacteria	Enterobacterales	Enterobacteriaceae	Escherichia-Shigella		TAGCCACCCTCGAACGCTTAATCGGAATTACTGGGCGTAAAGCGCACGCAGGCGGTTTGTTAAGTCAGATGTGAAATCCCCGGGCTCAACCTGGGAACTGCATCTGATACTGGCAAGCTTGAGTCTCGTAGAGGGGGGTAGAATTCCAGGTGTAGCGGTGAAATGCGTAGAGATCTGGAGGAATACCGGTGGCGAAGGCGGCCCCCTGGACGAAGACTGACGCTCAGGTGCGAAAGCGTGGGGAGCAAACAGG
22	48b21179b2f88611ef4ae7c1019e5bee	18	0.625	Yes	NA	NA	Bacteria	Proteobacteria	Gammaproteobacteria	Pseudomonadales	Pseudomonadaceae	Pseudomonas		TAGCAACCCTCGAACGCTTAATCGGAATTACTGGGCGTAAAGCGCGCGTAGGTGGTTCAGCAAGTTGGATGTGAAATCCCCGGGCTCAACCTGGGAACTGCATCCAAAACTACTGAGCTAGAGTACGGTAGAGGGTGGTGGAATTTCCTGTGTAGCGGTGAAATGCGTAGATATAGGAAGGAACACCAGTGGCGAAGGCGACCACCTGGACTGATACTGACACTGAGGTGCGAAAGCGTGGGGAGCAAACAGG
23	5673ae66819e3bdbbc09461e4959159e	17	0.604118	Yes	NA	NA	Bacteria	Proteobacteria	Gammaproteobacteria	Enterobacterales	Erwiniaceae	Pantoea		TACGGAGGGTGCAAGCGTTAATCGGAATTACTGGGCGTAAAGCGCACGCAGGCGGTCTGTTAAGTCAGATGTGAAATCCCCGGGCTTAACCTGGGAACTGCATTTGAAACTGGCAGGCTTGAGTCTCGTAGAGGGGGGTAGAATTCCAGGTGTAGCGGTGAAATGCGTAGAGATCTGGAGGAATACCGGTGGCGAAGGCGGCCCCCTGGACGAAGACTGACGCTCAGGTGCGAAAGCGTGGGGAGCAAACAGG
24	a76e065bdfde0aa883c898ccf5f092fc	16	0.536875	Yes	98.814	FN421585.1.1365	Bacteria	Proteobacteria	Alphaproteobacteria	Sphingomonadales	Sphingomonadaceae	Sphingomonas		TACGGAGGGAGCTAGCGTTGTTCGGAATTACTGGGCGTAAAGCGCACGTAGGCGGCTTTGTAAGTTAGAGGTGAAAGCCTGGAGCTCAACTCCAGAACTGCCTTTGATACTGCATGGCTTGAATCCAGGAGAGGTGAGTGGAATTCCGAGTGTAGAGGTGAAATTCGTAGATATTCGGAAGAACACCAGTGGCGAAGGCGGCTCACTGGACTGGTATTGACGCTGAGGTGCGAAAGCGTGGGGAGCAAACAGG
25	a4e52ef1c9529b4efd9104901523e6b5	15	0.596	Yes	NA	NA	Bacteria	Proteobacteria	Gammaproteobacteria	Enterobacterales	Erwiniaceae	Pantoea		TACGGAGGGTGCAAGCGTTAATCGGAATTACTGGGCGTAAAGCGCACGCAGGCGGTCTGTTAAGTCAGATGTGAAATCCCCGGGCTTAACCTGGGAACTGCATTTGAAACTGGCAGGCTTGAGTCTCGTAGAGGGGGGTAGAATTCCAGGTGTAGCGGTGAAATGCGTAGAGATCTGGAGGAATACCGGTGGCGAAGGCGGCCCCCTGGACAAAGACTGACGCTCAGGTGCGAAAGCGTGGGGAGCAAACAGG
26	6b6bc0ee7bc1f969d1ea499d50a88ebb	14	0.472857	Yes	NA	NA	Bacteria	Bdellovibrionota	Bdellovibrionia	Bacteriovoracales	Bacteriovoracaceae	Peredibacter	Peredibacter_starrii	TACGAAGGGTGCAAGCGTTGTTCGGAATCATTGGGCGTAAAGCGAGCGCAGGCGGATCAGAAAGTCAGATGTGAAATCTCGAAGCTCAACTTCGAAACTGCGTCTGAAACTTCTAGTCTAGAATGTCGGAGGGGATAGGGGAATTTCACGTGTAGGGGTAAAATCCGTAGAGATGTGAAGGAACACCGGAGGCGAAGGCGCCTATCTGGACGACTATTGACGCTGAGGCTCGAAAGCGTGGGGAGCAAACAGG
27	9e27b12da68a87e509022323424d7b1b	13	0.483077	Yes	NA	NA	Bacteria	Firmicutes	Bacilli	Lactobacillales	Leuconostocaceae	Leuconostoc		TACGTATGTCCCGAGCGTTATCCGGATTTATTGGGCGTAAAGCGAGCGCAGACGGTTGGTTAAGTCTGATGTGAAAGCCCGGAGCTCAACTCCGGAAAGGCATTGGAAACTGGTTAACTTGAGTGCAGTAGAGGTAAGTGGAACTCCATGTGTAGCGGTGGAATGCGTAGATATATGGAAGAACACCAGCGGCGAAGGCGGCTTACTGGACTGTAACTGACGTTGAGGCTCGAAAGTGTGGGTAGCAAACAGG
28	ddfd49f939f92958b1ec816741055348	11	0.48	Yes	NA	NA	Bacteria	Proteobacteria	Gammaproteobacteria	Burkholderiales	Burkholderiaceae	Ralstonia		TACGTAGGGTCCAAGCGTTAATCGGAATTACTGGGCGTAAAGCGTGCGCAGGCGGTTGTGCAAGACCGATGTGAAATCCCCGAGCTTAACTTGGGAATTGCATTGGTGACTGCACGGCTAGAGTGTGTCAGAGGGGGGTAGAATTCCACGTGTAGCAGTGAAATGCGTAGAGATGTGGAGGAATACCGATGGCGAAGGCAGCCCCCTGGGATAACACTGACGCTCATGCACGAAAGCGTGGGGAGCAAACAGG
29	683a4c4e73c6d4d7324977e95fab24bc	10	0.528	Yes	NA	NA	Bacteria	Firmicutes	Bacilli	Lactobacillales	Streptococcaceae	Lactococcus		TACGTAGGTCCCGAGCGTTGTCCGGATTTATTGGGCGTAAAGCGAGCGCAGGTGGTTTAATAAGTCTGATGTAAAAGGCAGTGGCTCAACCATTGTGTGCATTGGAAACTGTTAGACTTGAGTGCAGTAGAGGAGAGTGGAATTCCATGTGTAGCGGTGAAATGCGTAGATATATGGAGGAACACCGGTGGCGAAAGCGGCTCTCTGGACTGTCACTGACACTGAGGCTCGAAAGCGTGGGTAGCAAACAGG
30	13307ad2206627a55be319e5245c4f5d	9	0.553333	Yes	NA	NA	Bacteria	Firmicutes	Bacilli	Lactobacillales	Streptococcaceae	Streptococcus		TACGTAGGTCCCGAGCGTTGTCCGGATTTATTGGGCGTAAAGCGAGCGCAGGTGGTTACATAAGTCTGAAGTAAAAGGCAGTGGCTCAACCATTGTATGCTTTGGAAACTGTGTAACTTGAGTGCAGAAGGGGAGAGTGGAATTCCATGTGTAGCGGTGAAATGCGTAGATATATGGAGGAACACCGGTGGCGAAAGCGGCTCTCTGGTCTGTAACTGACACTGAGGCTCGAAAGCGTGGGGAGCAAACAGG
31	832715efe4f9fe8470d0cc55a992cfe0	8	0.33	Yes	NA	NA	Bacteria	Proteobacteria	Gammaproteobacteria	Burkholderiales	Rhodocyclaceae			TACGTAGGGTGCGAGCGTTAATCGGAATTACTGGGCGTAAAGCGTGCGCAGGCGGTTTTGTAAGACAGCTGTGAAATCCCCGGGCTTAACCTGGGAACTGCGGTTGTGACTGCAAGGCTAGAGTATGGCAGAGGGGGGTGGAATTCCACGTGTAGCAGTGAAATGCGTAGAGATGTGGAGGAACACCGATGGCGAAGGCAGCCCCCTGGGTCAAGATTGACGCTCATGCACGAAAGCGTGGGGAGCAAACAGG
32	0f593c675b5e22484a03323bde0fbe15	5	0.396	Yes	NA	NA	Bacteria	Bacteroidota	Bacteroidia	Flavobacteriales	Flavobacteriaceae	NS2b_marine_group		TACGGAGGATCCAAGCGTTATCCGGAATTATTGGGTTTAAAGGGTCCGTAGGTGGACAATTAAGTCAGAGGTGAAATCCTGCAGCTCAACTGTAGAATTGCCTTTGAAACTGGTTGTCTTGAGTCATTATGAAGTGGTTAGAATGTGTAGTGTAGCGGTGAAATGCATAGATATTACACAGAATACCAATTGCGAAGGCAGATCACTAATAATGTACTGACACTGATGGACGAAAGCGTGGGTAGCGAACAGG
33	2fac845da336657d55f1a9f350c6bc09	5	0.396	Yes	99.605	JX223090.1.1452	Bacteria	Proteobacteria	Alphaproteobacteria	Rhizobiales	Methyloligellaceae	uncultured		TACGGAGGGGACTAGCGTTGTTCGGAATTACTGGGCGTAAAGCGCACGTAGGCGGATTTGTAAGTCAGGGGTGAAATCCCGGGGCTCAACCTCGGAACTGCCTTTGATACTGCAAATCTCGAGTCCGGAAGAGGTGAGTGGAATTCCTAGTGTAGAGGTGAAATTCGTAGATATTAGGAAGAACACCAGTGGCGAAGGCGGCTCACTGGTCCGGTACTGACGCTGAGGTGCGAAAGCGTGGGGAGCAAACAGG
34	7c42e392c9e68e6de5e7edae24aa89c2	5	0.598	Yes	NA	NA	Bacteria	Firmicutes	Bacilli	Erysipelotrichales	Erysipelotrichaceae	Ileibacterium	Ileibacterium_valens	TACGTAGGTGGCAAGCGTTATCCGGAATGATTGGGCGTAAAGGGTGAGCAGGCGGTTCTTCAAGTCATGAGTGAAAGGCAGAAGCTTAACTTCTGTTGGCTGATGAGACTGGAGAACTTGAGTACAGGAGAGGGCGGCGGAACTCCATGTGTAGCGGTAAAATGCGTAGAGATATGGAAGAACACCAGTGGCGAAGGCGGCCGCCTGGACTGAAACTGACGCTCAGGCACGAAAGCGTGGGGAGCAAATAGG
35	bfa9c623cf49d83459a88cda49a3486d	5	0.528	Yes	NA	NA	Bacteria	Proteobacteria	Gammaproteobacteria	Pseudomonadales	Pseudomonadaceae	Pseudomonas		TACAGAGGGTGCAAGCGCTAACCGGAATTACTGGGCGTAAAGCGCGCGTAGGTGGTTCGTTAAGTTGGATGTGAAAGCCCCGGGCTCAACCTGGGAACTGCATCCAAAACTGGCGAGCTAGAGTATGGTAGAGGGTGGTGGAATTTCCTGTGTAGCGGTGAAATGCGTAGATATAGGAAGGAACACCAGTGGCGAAGGCGACCACCTGGACTGATACTGACACTGAGGTGCGAAAGCGTGGGGAGCAAACAGG
36	c37589bf52fbeb20595550afead66523	5	0.528	Yes	NA	NA	Bacteria	Firmicutes	Clostridia	Oscillospirales	Oscillospiraceae	NK4A214_group	uncultured_rumen	TACGTAGGTGGCAAGCGTTATCCGGATTTACTGGGTGTAAAGGGCGCGTAGGCGGGGATGCAAGTCAGATGTGAAATCCATGGGCTCAACTCATGAACTGCATTTGAAACTGTATCTCTTGAGTGCTGGAGAGGTAGACGGAATTCCTTGTGTAGCGGTGAAATGCGTAGATATAAGGAAGAACACCAGTGGCGAAGGCGGTCTACTGGACAGTAACTGACGCTGAGGCGCGAAAGCGTGGGGAGCAAACAGG
37	006a52d4fef8f76f036dd463555e6d0d	4	0.5775	Yes	NA	NA	Bacteria	Actinobacteriota	Actinobacteria	Streptomycetales	Streptomycetaceae	Streptomyces		TACGTAGGGCGCAAGCGTTGTCCGGAATTATTGGGCGTAAAGAGCTCGTAGGCGGCTTGTCACGTCGGGTGTGAAAGCCCGGGGCTTAACCCCGGGTCTGCATCCGATACGGGCAGGCTAGAGTGTGGTAGGGGAGATCGGAATTCCTGGTGTAGCGGTGAAATGCGCAGATATCAGGAGGAACACCGGTGGCGAAGGCGGATCTCTGTTGGCAAACTGACGCTGAGGAGCGAAAGCGTGGGGAGCGAACAGG
38	740b47e2699cfcd66da2cb9ebd196b30	4	0.495	Yes	NA	NA	Bacteria	Verrucomicrobiota	Verrucomicrobiae	Pedosphaerales	Pedosphaeraceae	uncultured	uncultured_bacterium	TACAGAGGTCCCAAGCGTTGTTCGGATTCACTGGGCGTAAAGGGTGCGTAGGCGGTCGGGTAAGTCTGATGTGAAATCTCCAAGCTCAACTTGGAAATGGCATCGGATACTATTCGGCTGGAGGAATGGAGGGGAGACTGGAATACTTGGTGTAGCAGTGAAATGCGTAGATATCAAGTGGAACACCAGTGGCGAAGGCGAGTCTCTGGACATTTCCTGACGCTGAGGCACGAAAGCCAGGGGAGCAAACGGG
39	df4cdb9d898f4bc068ffc395f86f839c	4	0.33	Yes	NA	NA	Bacteria	Verrucomicrobiota	Omnitrophia	Omnitrophales	Omnitrophaceae	Candidatus_Omnitrophus	metagenome	TACGGAGGTGGCAAGCGTTACTCGGAATCATTGGGTGTAAAGGGCAAGTAGGCGGCTTGGTAAGTGAGGGGTGAAATCCTGCGACTTAATCGCAGAACTGCCTTTCAAACTGCCAGGCTTGAGGTAAGAAGAGGAAAATGGAATTCTCGGTGTAAGGGTGAAATCTGTAGATATCGAGAAGAACACCAACGGCGAAGGCAATTTTCTACTCTTATCCTGACGCTAAGTTGCGAAAGCTAGGGGAGCAAACAGA
40	e057b4c3fce53c2e9063b382bc8e7d0b	4	0.495	Yes	NA	NA	Bacteria	Bacteroidota	Bacteroidia	Chitinophagales	Chitinophagaceae	uncultured	uncultured_Chitinophagaceae	TACGGAGGGTGCAAGCGTTATCCGGATTCACTGGGTTTAAAGGGTGCGTAGGTGGGTTGGTAAGTCAGTGGTGAAATCTCCAGGCTTAACTTGGAAACTGCCATTGATACTATCAATCTTGAATACCGTGGAGGTCAGCGGAATATGTCATGTAGTGGTGAAATGCTTAGATATGACATAGAACACCAATTGCGAAGGCAGCTGGCTACACGAATATTGACACTGATGCACGAAAGCGTGGGGATCAAACAGG
41	edaf89e959963cbd8fa3d7f93da8b7fd	4	0.5775	Yes	NA	NA	Bacteria	Verrucomicrobiota	Omnitrophia	Omnitrophales	Omnitrophaceae	Candidatus_Omnitrophus	metagenome	TACGGAGGTGGCAAGCGTTACTCGGAATCATTGGGTGTAAAGGGCAAGTAGGCGGCTTGGTAAGTGAGGGGTGAAATCCTGCGACTTAATCGCAGAACTGCCTTTCAAACTGCCAGGCTTGAGGTAAGAAGAGGAAAATGGAATTCTCGGTGTAAGGGTGAAATCTGTAGATATCGAGAAGAACACCAACGGCGAAGGCAATTTTCTACTCTTATCCTGACGCTAAATTGCGAAAGCTAGGGGAGCAAACAGA
42	1c2b8892a0d7f828d72808cd01cfd199	3	0.55	Yes	98.024	GQ264021.1.1373	Bacteria	Proteobacteria	Alphaproteobacteria	Rhizobiales	Devosiaceae	Devosia		TACGAAGGGGGCTAGCGTTGTTCGGATTTACTGGGCGTAAAGCGCACGTAGGCGGATCGTTAAGTCGGGGGTGAAATCCTGGAGCTCAACTCCAGAACTGCCTTCGATACTGGCGATCTTGAGTCCGGAAGAGGTGAGTGGAACTCCTAGTGTAGAGGTGGAATTCGTAGATATTAGGAAGAACACCAGTGGCGAAGGCGGCTCACTGGTCCGGTACTGACGCTGAGGTGCGAAAGCGTGGGGAGCAAACAGG
43	5fe7eee44404892f7fd981185fd9c12f	3	0.33	Yes	NA	NA	Bacteria	Firmicutes	Bacilli	Lactobacillales	Streptococcaceae	Streptococcus		TACGTAGGTCCCGAGCGTTGTCCGGATTTATTGGGCGTAAAGCGAGCGCAGGCGGTTTGATAAGTCTGAAGTAAAAGGCTGTGGCTTAACCATAGTATGCTTTGGAAACTGTCAAACTTGAGTGCAGAAGGGGAGAGTGGAATTCCATGTGTAGCGGTGAAATGCGTAGATATATGGAGGAACACCGGTGGCGAAAGCGGCTCTCTGGTCTGTAACTGACACTGAGGCTCGAAAGCGTGGGGAGCAAACAGG
44	84087bbf3a46d84cdf17dc02f0b0475f	3	0.44	No	NA	NA	Bacteria	Firmicutes	Bacilli	Bacillales	Bacillaceae			TACGAGGGGGGCGAGCGTTGTTCGGAATTATTGGGAGTAAAGCGCGCGCAGGCGGTCCTCTAAGTCTGATGTGAAAGCCCACGGCTCAACCGTGGAGGGTCATTGGAAACTGGGGGACTTGAGTACAGAAGAGAAGAGTGGAATTCCACGTGTAGCGGTGAAATGCGTAGAGATGTGGAGGAACACCAGTGGCGAAGGCGGCTTTTTGGTCTGTAACTGACGCTGAGGCGCGAAAGCGTGGGGAGCAAACAGG
45	9a8523ba69ecc5fbd824820040a2cf44	3	0.44	Yes	NA	NA	Bacteria	Proteobacteria	Gammaproteobacteria	Burkholderiales	Comamonadaceae	Comamonas		TACGTAGGGTGCAAGCGTTAATCGGAATTACTGGGCGTAAAGCGTGCGCAGGCGGTTTTGTAAGACAGTGGTGAAATCCCCGGGCTCAACCTGGGAACTGCCATTGTGACTGCAAGGCTAGAGTGCGGCAGAGGGGGATGGAATTCCGCGTGTAGCAGTGAAATGCGTAGATATGCGGAGGAACACCGATGGCGAAGGCAATCCCCTGGGCCTGTACTGACGCTCATGCACGAAAGCGTGGGGAGCAAACAGG
46	9cdc7473a3a1d69c988aaec801030cb8	3	0.33	No	NA	NA	Bacteria	Firmicutes	Clostridia	Lachnospirales	Lachnospiraceae			TACGTAGGGGGCAAGCGTTATCCGGATTTACTGGGTGTAAAGGGAGCGTAGACGGACATGCAAGTCTGGAGTGAAAGCCCGGGGCTCAACCCCGTGACTGCTTTGGAAACTGTGAGTCTGGAGTACCGGAGAGGCAGGCGGAATTCCCAGTGTAGCGGTGAAATGCGTAGATATTGGGAGGAACACCAGTGGCGAAGGCGGCCTGCTGGACGGTAACTGACGTTGAGGCTCGAAAGCGTGGGGAGCAAACAGG
47	aa9b3a1418d146c262ec63305292065a	3	0.33	Yes	NA	NA	Bacteria	Actinobacteriota	Actinobacteria	Corynebacteriales	Corynebacteriaceae	Corynebacterium		TACGTAGGGTGCGAGCGTTGTCCGGAATTACTGGGCGTAAAGGGCTCGTAGGTGGTTTGTCGCGTCGTCTGTGAAATTCCGGGGCTTAACTCCGGGCGTGCAGGCGATACGGGCATAACTTGAGTACTGTAGGGGTAACTGGAATTCCTGGTGTAGCGGTGAAATGCGCAGATATCAGGAGGAACACCGATGGCGAAGGCAGGTTACTGGGCAGTTACTGACGCTGAGGAGCGAAAGCATGGGTAGCGAACAGG
48	b50b130ec70913c428378fdf16874f66	3	0.33	Yes	NA	NA	Bacteria	Proteobacteria	Gammaproteobacteria	Enterobacterales	Enterobacteriaceae	Escherichia-Shigella		TACGGAGGGTGCAAGCGTTAATCGGAATTACTGGGCGTAAAGCGCACGCAGGCGGTTTGTTAAGTCAGATGTGAAATCCCCGGGCTCAACCTGGGAACTGCATCTGATACTGGCAAGCTTGAGTCTCGTAGAGGGGGGTAGAATTCCAGGTGTAGCGGTGAAATGCGTAGAGATCTGGAGGAATACCGGTGGCGAAGGCGGCCCCCTGTCGCCCGACTGACGCTCAGGTGCGAAAGCGTGGGGAGCAAACAGG
49	c5f7927fc747803122ff7f5a60e8a521	3	0.33	Yes	NA	NA	Bacteria	Firmicutes	Clostridia	Clostridiales	Clostridiaceae	Clostridium_sensu_stricto_1		TACGTAGGTGGCAAGCGTTGTCCGGATTTACTGGGCGTAAAGGGAGCGTAGGTGGATATTTAAGTGGGATGTGAAATACTCGGGCTTAACTTGGGTGCTGCATTCCAAACTGGATATCTAGAGTGCAGGAGAGGAAAGTAGAATTCCTAGTGTAGCGGTGAAATGCGTAGAGATTAGGAAGAATACCAGTGGCGAAGGCGACTTTCTGGACTGTAACTGACACTGAGGCTCGAAAGCGTGGGGAGCAAACAGG
50	cc761daf51f27c423da57f3f1f0ff5cc	3	0.44	Yes	100	Seed_ASV	Bacteria	Proteobacteria	Gammaproteobacteria	Enterobacterales	Erwiniaceae	Pantoea		TACGGAGGGTGCAAGCGTTAATCGGAATTACTGGGCGTAAAGCGCACGCAGGCGGTCTGTTAAGTCAGATGTGAAATCCCCGGGCTTAACCTGGGAACTGCATTTGAAACTGGCAGGCTTGAGTCTTGTAGAGGGGGGTAGAATTCCAGGTGTAGCGGTGAAATGCGTAGAGATCTGGAGGAATACCGGTGGCGAAGGCGGCCCCCTGGACAAAGACTGACGCTCAGGTGCGAAAGCGTGGGGAGCAAACAGG
51	d4bbe868fd1cbb004cf6fc3662ffa1eb	3	0.55	Yes	NA	NA	Bacteria	Proteobacteria	Gammaproteobacteria	Burkholderiales	Sutterellaceae	Sutterella		TACGTAGGGTGCAAGCGTTAATCGGAATTACTGGGCGTAAAGCGTGCGCAGGCGGTTCTGTAAGATGGGTGTGAAAGCCCCGGGCTCAACCTGGGAATTGCATTCATGACTGCAGGACTAGAGTTCACCAGAGGGGGGTGGAATTCCAAGTGTAGCAGTGAAATGCGTAGATATTTGGAAGAACACCGATGGCGAAGGCAGCCCCCTGGGGTGCGACTGACGCTCATGCACGAAAGCGTGGGGAGCAAACAGG
52	ee38dc1920ba5f5b45390b18f0bfcce3	3	0.44	Yes	NA	NA	Bacteria	Desulfobacterota	Desulfuromonadia	Geobacterales	Geobacteraceae			TACGGAGGGTGCGAGCGTTGTTCGGAATTATTGGGTGTAAAGCGCGTGTAGGCGGTTTTTTAAGTCTGATGTGAAAGCCCCGGGCTCAACCTGGGAAGTGCATTGGAAACTGGGAGACTTGAATACGGGAGAGGGCAGTGGAATTCCTGGTGTAGGAGTGAAATCCGTAGATATCAGGAGGAACACCGGTGGCGAAGGCGGCTGCCTGGACCGATATTGACGCTGAGACGCGAAAGCGTGGGGAGCAAACAGG
53	f4801b7a68515d9005fa572ee6afdf41	3	0.44	No	NA	NA	Bacteria	Proteobacteria	Gammaproteobacteria	Burkholderiales	Burkholderiaceae	Ralstonia		TACGTAGGGTCCAAGCGTTAATCGGAATTACTGGGCGTAAAGCGTGCGCAGGCGGTTGTGCAAGACCGATGTGAAATCCCCGGGCTTAACCTGGGAATTGCATTGGTGACTGCACGGCTAGAGTGTGTCAGAGGGGGGTAGAATTCCACGTGTAGCAGTGAAATGCGTAGAGATGTGGAGGAATACCGATGGCGAAGGCAGCCCCCTGGGATAACACTGACGCTCATGCACGAAAGCGTGGGGAGCAAACAGG
54	06f825b512d903b9230e1a55d87359ee	2	0.495	Yes	NA	NA	Bacteria	Firmicutes	Bacilli	Lactobacillales	Streptococcaceae	Streptococcus		TACGTAGGTCCCGAGCGTTGTCCGGATTTATTGGGCGTAAAGCGAGCGCAGGCGGTTAGATAAGTCTGAAGTTAAAGGCTGTGGCTTAACCATAGTACGCTTTGGAAACTGTTTAACTTGAGTGCAAGAGGGGAGAGTGGAATTCCATGTGTAGCGGTGAAATGCGTAGATATATGGAGGAACACCGGTGGCGAAAGCGGCTCTCTGGCTTGTAACTGACGCTGAGGCTCGAAAGCGTGGGGAGCAAACAGG
55	0d46ccea29d8ee8e60903f6238962a07	2	0.33	Yes	NA	NA	Bacteria	Proteobacteria	Gammaproteobacteria	Pseudomonadales	Pseudomonadaceae	Pseudomonas		TACAGAGGGTGCAAGCGTTAATCGGAATTACTGGGCGTAAAGCGCGCGTAGGTGGTTTGTTAAGTTGAATGTGAAAGCCCCGGGCTCAACCTGGGAACTGCATCCAAAACTGGCAAGCTAGAGTATGGTAGAGGGTGGTGGAATTTCCTGTGTAGCGGTGAAATGCGTAGATATAGGAAGGAACACCAGTGGCGAAGGCGACCACCTGGACTAATACTGACACTGAGGTGCGAAAGCGTGGGGAGCAAACAGG
56	11313a362be83899c5c774f224881c3c	2	0.33	No	NA	NA	Bacteria	Proteobacteria	Gammaproteobacteria	Pseudomonadales	Pseudomonadaceae	Pseudomonas		TAGACACCCTCGAACGCTTAATCGGAATTACTGGGCGTAAAGCGCGCGTAGGTGGTTTGTTAAGTTGGATGTGAAATCCCCGGGCTCAACCTGGGAACTGCATTCAAAACTGACTGACTAGAGTATGGTAGAGGGTGGTGGAATTTCCTGTGTAGCGGTGAAATGCGTAGATATAGGAAGGAACACCAGTGGCGAAGGCGACCACCTGGACTAATACTGACACTGAGGTGCGAAAGCGTGGGGAGCAAACAGG
57	15c2d5b9b96bb4fda73f6238d1e30248	2	0.33	Yes	NA	NA	Bacteria	Proteobacteria	Gammaproteobacteria	Pseudomonadales	Pseudomonadaceae	Pseudomonas		TACAGAGGGTGCAAGCGTTAATCGGAATTACTGGGCGTAAAGCGCGCGTAGGTGGTTTGTTAAGTTGAATGTGAAAGCCCCGGGCTCAACCTGGGAACTGCATCCAAAACTGGCAAGCTAGAGTATGGTAGAGGGTGGTGGAATTTCCTGTGTAGCGGTGAAATGCGTAGATATAGGAAGGAACACCAGTGGCGAAGGCGACCACCTGGACTGATACTGACACTGAGGTGCGAAAGCGTGGGGAGCAAACAGG
58	34254e9b6811c1535806a8acb6e5dce1	2	0.33	Yes	NA	NA	Bacteria	Bacteroidota	Bacteroidia	Flavobacteriales	Flavobacteriaceae	NS2b_marine_group		TACGGAGGATCCAAGCGTTATCCGGAATTATTGGGTTTAAAGGGTCCGTAGGTGGACAATTAAGTCAGAGGTGAAATCCTGCAGCTCAACTGTAGAATTGCCTTTGAAACTGGTTGTCTTGAGTCATTATGAAGTGGTTAGAATGTGTAGTGTAGCGGTGAAATGCATAGATATTACACAGAATACCAATTGCGAAGGCAGATCACTAATAATGTACTGACACTGATGGGCGAAAGCGTGGGTAGCAAACAGG
59	3e0431c753a0491f7ec5abb7122ee704	2	0.495	Yes	NA	NA	Bacteria	Proteobacteria	Gammaproteobacteria	Burkholderiales	Nitrosomonadaceae	IS-44		TACGTAGGGTGCGAGCGTTAATCGGAATTACTGGGCGTAAAGCGTGCGCAGGCGGTTCGCCAAGTCAGGTGTGAAATCCCCGGGCTTAACCTGGGAATTGCGCTTGAAACTAGCGGGCTTGAGTGTGGCAGAGGGGGGTGGAATTCCACGTGTAGCAGTGAAATGCGTAGAGATGTGGAGGAACACCGATGGCGAAGGCAGCCCCCTGGGTCAAGATTGACGCTCATGCACGAAAGCGTGGGGAGCAAACAGG
60	619076395fa0f12512274f8e58073595	2	0.33	No	97.233	FR675947.1.1459	Bacteria	Proteobacteria	Gammaproteobacteria	Burkholderiales	Comamonadaceae			TACGTAGGGTGCAAGCGTTAATCGGAATTACTGGGCGTAAAGCGTGCGCAGGCGGTTATGCAAGACAGAGGTGAAATCCCCGGGCTCAACCTGGGAACTGCCTTTGTGACTGCATAGCTAGAGTACGGCAGAGGGGGATGGAATTCCGCGTGTAGCAGTGAAATGCGTAGATATGCGGAGGAACACCGATGGCGAAGGCAATCCCCTGGGCCTGCACTGACGCTCATGCACGAAAGCGTGGGGAGCAAACAGG
61	76c44b863303983c6f89e48b7e4455ca	2	0.33	No	NA	NA	Bacteria	Firmicutes	Clostridia	Lachnospirales	Lachnospiraceae			TACGTAGGGGGCAAGCGTTATCCGGATTTACTGGGTGTAAAGGGAGCGTAGACGGCAGGGCAAGTCTGGAGTGAAAGCCCGGGGCCCAACCCCAGGACTGCTTTGGAAACTGCCATGCTAGAGTGCTGGAGAGGTAAGCGGAATTCCTAGTGTAGCGGTGAAATGCGTAGATATTAGGAGGAACACCAGTGGCGAAGGCGGCTTACTGGACAGTAACTGACGTTGAGGCTCGAAAGCGTGGGGAGCAAACAGG
62	8324b894f9c009049ad6dfffce4cbf8a	2	0.33	Yes	NA	NA	Bacteria	Proteobacteria	Gammaproteobacteria	Enterobacterales	Enterobacteriaceae			TACGGAGGGTGCAAGCGTTAATCGGAATTACTGGGCGTAAAGCGCACGCAGGCGGTCTGTCAAGTCGGATGTGAAATCCCCGGGCTCAACCTGGGAACTGCATTCGAAACTGGCAGGCTTGAGTCTTGTAGAGGGGGGTAGAATTCCAGGTGTAGCGGTGAAATGCGTAGAGATCTGGAGGAATACCGGTGGCGAAGGCGGCCCCCTGTCGCCCGACTGACGCTCAGGTGCGAAAGCGTGGGGAGCAAACAGG
63	85e9d6b816a7e78c09c7ec04171beb16	2	0.33	No	NA	NA	Bacteria	Gemmatimonadota	Gemmatimonadetes	Gemmatimonadales	Gemmatimonadaceae	uncultured		TACGGAGGGTGCGAGCGTTGTCCGGAATCACTGGGCGTAAAGGGCGCGTAGGCGGCTTAAGGAGTCGGGGGTGAAAGTCCGGGGCTCAACCCCGGATCGGCCTTCGAGACTCTTAAGCTCGAGCACAGTAGAGGCGGGTGGAATTCCGGGTGTAGCGGTGGAATGCGTAGAGATCCGGAAGAACACCGGTGGCGAAGGCGGCCCGCTGGGCTGTGGCTGACGCTGAGGCGCGACAGCGTGGGGAGCAAACAGG
64	a131999afd756c5089eae0265478f0ad	2	0.33	Yes	NA	NA	Bacteria	Bacteroidota	Bacteroidia	Flavobacteriales	Weeksellaceae	Ornithobacterium	Ornithobacterium_rhinotracheale	TACGGAGGATGCAAGCGTTATCCGGATTCATTGGGTTTAAAGGGTCCGTAGGCGGGCTAATAAGTCAGTGGTGAAATTCTGCAGCTCAACTGTAGGACTGCCATTGATACTGTTAGTCTTGAGTGACATTGAAGTTGCCGGAATGTGTAGTGTAGCGGTGAAATGCATAGATATTACACAGAACACCAATTGCGAAGGCAGGTAACTAAGTGTTAACTGACGCTGAAGGACGAAAGCGTGGGGAGCGAACAGG
65	a7da93a9744a7863292bcf97d47b6a10	2	0.495	Yes	NA	NA	Bacteria	Actinobacteriota	Actinobacteria	Micrococcales	Intrasporangiaceae			TACGTAGGGTGCGAGCGTTGTCCGGAATTATTGGGCGTAAAGAGCTTGTAGGCGGTTTGTCGCGTCTGCTGTGAAAATCCGGGGCTCAACCCCGGACTTGCAGTGGGTACGGGCAGACTAGAGTGTGGTAGGGGAGACTGGAATTCCTGGTGTAGCGGTGAAATGCGCAGATATCAGGAGGAACACCGATGGCGAAGGCAGGTCTCTGGGCCACTACTGACGCTGAGAAGCGAAAGCATGGGGAGCGAACAGG
66	cb586c06071211de3c019e62de6e2a89	2	0.33	No	NA	NA	Bacteria	Bacteroidota	Bacteroidia	Bacteroidales	Porphyromonadaceae	Porphyromonas	unidentified	TAGCCACCATAGCACGCTTATCCGGAATTATTGGGTTTAAAGGGTGCGTAGGTGGCGTATTAAGTCAGTGGTGAAAAGCTGCAGCTCAACTGTAGTCTTGCCGTTGAAACTGATATGCTAGAGAGGAGACGAGGTATGCGGAATGTGTGGTGTAGCGGTGAAATGCATAGATATCACACAGAACGCCGATTGCGAAGGCAGCGTACCAGGCTCCGTCTGACACTGAAGCACGAAAGCGTGGGGATCAAACAGG
67	cf2eea2a38138614b3121fc8cfae6b3a	2	0.33	Yes	NA	NA	Bacteria	Proteobacteria	Gammaproteobacteria	Pseudomonadales	Moraxellaceae	Psychrobacter		TACAGAGGGTGCAAGCGTTAATCGGAATTACTGGGCGTAAAGCGAGCGTAGGTGGCTTGATAAGTCAGATGTGAAATCCCCGGGCTTAACCTGGGAACTGCATCTGAAACTGTTAGGCTAGAGTAGGTGAGAGGGAAGTAGAATTTCAGGTGTAGCGGTGAAATGCGTAGAGATCTGAAGGAATACCGATGGCGAAGGCAGCTTCCTGGCATCATACTGACACTGAGGCTCGAAAGCGTGGGTAGCAAACAGG
68	dec61e73164aaadc4fb9acdd960ea4bf	2	0.33	No	NA	NA	Bacteria	Chloroflexi	Anaerolineae	Anaerolineales	Anaerolineaceae	uncultured		AACGTAGGAGCCTAGCGTTATCCGAATTCACTGGGCGTAAAGCGCGTGCAGGCGGTTCGGTAAGTTGGATGTGAAATCTCCTGGCTCAACTGGGAGAGGACGTTCAAGACTGTCGGACTAGAGGACGGTAGAGGAAGGTAGAATTCCCGGTGTAGTGGTGAAATGCGTAGATATCGGGAGGAATACCAGTGGCGAAGGCGGCCTTCTGGGCCGTTCCTGACGCTCAGACGCGAAAGCTAGGGGAGCAAACGGG
69	e297799e139d3fdce291a9b8235cbba8	2	0.495	Yes	NA	NA	Bacteria	Firmicutes	Bacilli	Lactobacillales	Streptococcaceae	Streptococcus		TACGTAGGTCCCGAGCGTTGTCCGGATTTATTGGGCGTAAAGCGAGCGCAGGCGGTTAGATAAGTCTGAAGTTAAAGGCTGTGGCTTAACCATAGTACGCTTTGGAAACTGTTTAACTTGAGTGCAAGAGGGGAGAGTGGAATTCCATGTGTAGCGGTGAAATGCGTAGATATATGGAGGAACACCGGTGGCGAAAGCGGCTCTCTGGTCTGTAACTGACACTGAGGCTCGAAAGCGTGGGGAGCAAACAGG
70	f86fbf7516e48acb01dc91aa382237f1	2	0.33	Yes	NA	NA	Bacteria	Fusobacteriota	Fusobacteriia	Fusobacteriales	Fusobacteriaceae	Cetobacterium	uncultured_bacterium	TACGTATGTCGCAAGCGTTATCCGGATTTATTGGGCGTAAAGCGCGTCTAGGCGGAAAAGTAAGTCTGATGTGAAAATGCGGGGCTCAACTCCGTATTGCGTTGGAAACTGCTTTTCTAGAGTACTGGAGAGGTGGGCGGAACTACAAGTGTAGAGGTGAAATTCGTAGATATTTGTAGGAATGCCGATGGAGAAGTCAGCTCACTGGACAGATACTGACGCTGAAGCGCGAAAGCGTGGGGAGCAAACAGG
Seed Core ASV citation:
Simonin, M., Briand, M., Chesneau, G., Rochefort, A., Marais, C., Sarniguet, A., et al. 2022. Seed microbiota revealed by a large-scale meta-analysis including 50 plant species. New Phytologist. 234:1448–1463.
Rhizosphere Core OTU citation:
Stopnisek, N., and Shade, A. 2021. Persistent microbiome members in the common bean rhizosphere: an integrated analysis of space, time, and plant genotype. ISME Journal. 15:2708–2722.
